# Parallel functional testing identifies enhancers active in early postnatal mouse brain

**DOI:** 10.1101/2021.01.15.426772

**Authors:** Jason T. Lambert, Linda Su-Feher, Karol Cichewicz, Tracy L. Warren, Iva Zdilar, Yurong Wang, Kenneth J. Lim, Jessica Haigh, Sarah J. Morse, Cesar P. Canales, Tyler W. Stradleigh, Erika Castillo, Viktoria Haghani, Spencer Moss, Hannah Parolini, Diana Quintero, Diwash Shrestha, Daniel Vogt, Leah C. Byrne, Alex S. Nord

**Author notes:** These authors contributed equally to this work (Jason T. Lambert, Linda Su-Feher). Correspondence to Alex S. Nord.

## Abstract

Enhancers are cis-regulatory elements that play critical regulatory roles in modulating developmental transcription programs and driving cell-type specific and context-dependent gene expression in the brain. The development of massively parallel reporter assays (MPRAs) has enabled high-throughput functional screening of candidate DNA sequences for enhancer activity. Tissue-specific screening of *in vivo* enhancer function at scale has the potential to greatly expand our understanding of the role of non-coding sequences in development, evolution, and disease. Here, we adapted a self-transcribing regulatory element MPRA strategy for delivery to early postnatal mouse brain via recombinant adeno-associated virus (rAAV). We identified and validated putative enhancers capable of driving reporter gene expression in mouse forebrain, including regulatory elements within an intronic *CACNA1C* linkage disequilibrium block associated with risk in neuropsychiatric disorder genetic studies. Paired screening and single enhancer *in vivo* functional testing, as we show here, represents a powerful approach towards characterizing regulatory activity of enhancers and understanding how enhancer sequences organize gene expression in normal and pathogenic brain development.
