## Supplementary Table 1 for "Parallel functional testing identifies enhancers active in early postnatal mouse brain"

Chr	Start_GRCh38	End_GRCh38	Amp_name	Group
12	2221756	2222671	1_CACNA1C	LD
12	2259007	2259927	10_CACNA1C	LD
2	166103938	166104812	100_SCN1A	LD
2	166108137	166109012	101_SCN1A	LD
2	166111466	166112355	102_SCN1A	LD
2	166112828	166113742	103_SCN1A	LD
2	166116291	166117190	104_SCN1A	LD
2	166121820	166122705	105_SCN1A	LD
2	166124622	166125521	106_SCN1A	LD
2	166130634	166131533	107_SCN1A	LD
2	166133080	166133979	108_SCN1A	LD
2	166134644	166135572	109_SCN1A	LD
12	2264510	2265429	11_CACNA1C	LD
2	166136064	166136985	110_SCN1A	LD
2	166138716	166139621	111_SCN1A	LD
2	166141792	166142721	112_SCN1A	LD
2	166142876	166143784	113_SCN1A	LD
2	166143876	166144775	114_SCN1A	LD
2	166151801	166152715	115_SCN1A	LD
3	168143186	168144057	116_Epilepsy	GWAS
4	175086606	175087522	117_Epilepsy	GWAS
1	186900475	186901398	118_Epilepsy	GWAS
1	200857177	200858093	119_Epilepsy	GWAS
12	2274374	2275292	12_CACNA1C	LD
1	239806532	239807447	120_Epilepsy	GWAS
2	148300372	148301287	121_NCASD	FBDHS
2	148302908	148303799	122_NCASD	FBDHS
2	148303776	148304690	123_NCASD	FBDHS
2	148305264	148306163	124_NCASD	FBDHS
2	148305742	148306665	125_NCASD	FBDHS
2	165401032	165401951	126_NCASD	FBDHS
2	165401931	165402845	127_NCASD	FBDHS
2	165406035	165406957	128_NCASD	FBDHS
2	165410000	165410919	129_NCASD	FBDHS
12	2277429	2278308	13_CACNA1C	LD
2	165419865	165420767	130_NCASD	FBDHS
2	165424320	165425236	131_NCASD	FBDHS
2	165428471	165429380	132_NCASD	FBDHS
2	165431334	165432248	133_NCASD	FBDHS
2	165440105	165440974	134_NCASD	FBDHS
2	165447625	165448520	135_NCASD	FBDHS
2	165449846	165450745	136_NCASD	FBDHS
2	165451390	165452307	137_NCASD	FBDHS
2	165452469	165453372	138_NCASD	FBDHS
2	165452943	165453854	139_NCASD	FBDHS
12	2285151	2286076	14_CACNA1C	LD
2	165453455	165454371	140_NCASD	FBDHS
2	165462264	165463156	141_NCASD	FBDHS
2	165462814	165463728	142_NCASD	FBDHS
2	165465346	165466230	143_NCASD	FBDHS
2	165466767	165467638	144_NCASD	FBDHS
2	165467987	165468886	145_NCASD	FBDHS
2	165469324	165470238	146_NCASD	FBDHS
2	165469882	165470782	147_NCASD	FBDHS
2	165470370	165471250	148_NCASD	FBDHS
2	165471186	165472085	149_NCASD	FBDHS
12	2292625	2293505	15_CACNA1C	LD
2	165471950	165472839	150_NCASD	FBDHS
2	165472560	165473449	151_NCASD	FBDHS
2	165473601	165474530	152_NCASD	FBDHS
2	165474322	165475247	153_NCASD	FBDHS
2	165475227	165476130	154_NCASD	FBDHS
2	165476076	165476990	155_NCASD	FBDHS
2	165478540	165479439	156_NCASD	FBDHS
2	165497057	165497971	157_NCASD	FBDHS
2	165497741	165498641	158_NCASD	FBDHS
2	165498823	165499722	159_NCASD	FBDHS
12	2298363	2299275	16_CACNA1C	LD
2	165499832	165500713	160_NCASD	FBDHS
2	165500720	165501601	161_NCASD	FBDHS
2	165507640	165508555	162_NCASD	FBDHS
2	165513155	165514071	163_NCASD	FBDHS
5	14016330	14017201	164_NCASD	FBDHS
5	14016792	14017710	165_NCASD	FBDHS
5	14019625	14020543	166_NCASD	FBDHS
5	14022861	14023775	167_NCASD	FBDHS
5	14025314	14026230	168_NCASD	FBDHS
5	14026781	14027695	169_NCASD	FBDHS
12	2310594	2311510	17_CACNA1C	LD
5	14029911	14030804	170_NCASD	FBDHS
5	14033922	14034811	171_NCASD	FBDHS
5	14034700	14035599	172_NCASD	FBDHS
5	14035617	14036531	173_NCASD	FBDHS
5	14036567	14037467	174_NCASD	FBDHS
5	14041327	14042241	175_NCASD	FBDHS
5	14046284	14047183	176_NCASD	FBDHS
16	6859349	6860270	177_NCASD	FBDHS
16	6859837	6860706	178_NCASD	FBDHS
16	6861015	6861929	179_NCASD	FBDHS
12	2408551	2409465	18_CACNA1C	LD
16	6861685	6862599	180_NCASD	FBDHS
16	6862849	6863777	181_NCASD	FBDHS
16	6869566	6870483	182_NCASD	FBDHS
16	6877487	6878404	183_NCASD	FBDHS
16	6883119	6884019	184_NCASD	FBDHS
16	6883651	6884520	185_NCASD	FBDHS
16	6888140	6889039	186_NCASD	FBDHS
16	6891330	6892229	187_NCASD	FBDHS
16	6892833	6893759	188_NCASD	FBDHS
16	6894419	6895298	189_NCASD	FBDHS
12	2409650	2410571	19_CACNA1C	LD
16	6897295	6898211	190_NCASD	FBDHS
16	6900578	6901499	191_NCASD	FBDHS
16	6901392	6902311	192_NCASD	FBDHS
16	6903440	6904328	193_NCASD	FBDHS
16	6904419	6905336	194_NCASD	FBDHS
16	6905494	6906365	195_NCASD	FBDHS
16	6911877	6912792	196_NCASD	FBDHS
16	6913386	6914308	197_NCASD	FBDHS
16	6914693	6915592	198_NCASD	FBDHS
16	6917414	6918331	199_NCASD	FBDHS
12	2223111	2224014	2_CACNA1C	LD
12	2411045	2411965	20_CACNA1C	LD
16	6918330	6919259	200_NCASD	FBDHS
16	6926494	6927408	201_NCASD	FBDHS
16	6927690	6928610	202_NCASD	FBDHS
16	6928763	6929682	203_NCASD	FBDHS
16	6935389	6936294	204_NCASD	FBDHS
16	6936071	6936944	205_NCASD	FBDHS
16	6945774	6946669	206_NCASD	FBDHS
16	6946946	6947869	207_NCASD	FBDHS
16	6948990	6949919	208_NCASD	FBDHS
16	6957534	6958451	209_NCASD	FBDHS
12	2412100	2413011	21_CACNA1C	LD
16	6958250	6959130	210_NCASD	FBDHS
16	6965563	6966488	211_NCASD	FBDHS
16	6967599	6968527	212_NCASD	FBDHS
16	6969312	6970228	213_NCASD	FBDHS
16	6970961	6971877	214_NCASD	FBDHS
16	6971577	6972466	215_NCASD	FBDHS
16	6972969	6973868	216_NCASD	FBDHS
16	6974636	6975516	217_NCASD	FBDHS
16	6977258	6978178	218_NCASD	FBDHS
16	6977703	6978617	219_NCASD	FBDHS
12	2413760	2414661	22_CACNA1C	LD
16	6982102	6982983	220_NCASD	FBDHS
16	6983017	6983897	221_NCASD	FBDHS
16	6993389	6994318	222_NCASD	FBDHS
16	7006599	7007513	223_NCASD	FBDHS
16	7009204	7010099	224_NCASD	FBDHS
16	7009772	7010651	225_NCASD	FBDHS
16	7012729	7013648	226_NCASD	FBDHS
16	7013683	7014608	227_NCASD	FBDHS
16	7016370	7017288	228_NCASD	FBDHS
16	7016879	7017793	229_NCASD	FBDHS
5	3276493	3277404	23_Epilepsy	GWAS
16	7025447	7026348	230_NCASD	FBDHS
16	7026909	7027834	231_NCASD	FBDHS
16	7027924	7028820	232_NCASD	FBDHS
21	40644521	40645436	233_NCASD	FBDHS
21	40647507	40648422	234_NCASD	FBDHS
21	40652006	40652934	235_NCASD	FBDHS
21	40654069	40654987	236_NCASD	FBDHS
21	40656128	40657000	237_NCASD	FBDHS
21	40657163	40658084	238_NCASD	FBDHS
1	111934987	111935886	239_NCASD	FBDHS
16	4053419	4054333	24_Epilepsy	GWAS
3	116029870	116030785	240_NCASD	FBDHS
3	85836293	85837192	241_NCASD	FBDHS
5	88502206	88503123	242_NCASD	FBDHS
5	109690976	109691868	243_NCASD	FBDHS
7	131327410	131328337	244_NCASD	FBDHS
10	73850390	73851308	245_NCASD	FBDHS
12	121794826	121795752	246_NCASD	FBDHS
15	98580571	98581480	247_NCASD	FBDHS
16	13455334	13456233	248_NCASD	FBDHS
17	40130160	40131066	249_NCASD	FBDHS
16	8467290	8468207	25_Epilepsy	GWAS
2	166052839	166053729	250_SCN1A	LD
21	29557844	29558774	251_Control_Grik1	PutEnh
6	156953258	156954159	252_Control_Arid1b_1	PutEnh
6	157236608	157237526	253_Control_NEG1	PutEnh
X	25001036	25001967	254_Control_Arx_hs145	PutEnh
6	97096939	97097862	255_Control_Klhl32_hs676	PutEnh
6	157254724	157255632	256_Control_NEG2	PutEnh
10	101485614	101486514	257_Control_Btrc_hs897	PutEnh
X	24999392	25000291	258_Control_Arx_hs122	PutEnh
2	166127199	166128139	259_Control_Scn1a	PutEnh
9	10259799	10260728	26_Epilepsy	GWAS
9	973641	974563	260_Control_Dmrt3_hs112	PutEnh
6	156648034	156648964	261_Control_Arid1b_2	PutEnh
4	54015222	54016135	262_Control_Chic2_hs687	PutEnh
6	157218059	157218988	263_Control_NEG3	PutEnh
6	157264812	157265726	264_Control_NEG4	PutEnh
6	156953176	156954089	265_Control_Arid1b_3	PutEnh
7	13466660	13467572	266_Control_Etv1_hs550	PutEnh
1	2455211	2456130	267_SZ108	GWAS
1	8362150	8363078	268_SZ108	GWAS
1	29958254	29959169	269_SZ108	GWAS
9	10504801	10505680	27_Epilepsy	GWAS
1	29960634	29961569	270_SZ108	GWAS
1	43633961	43634875	271_SZ108	GWAS
1	73302213	73303120	272_SZ108	GWAS
1	73358761	73359694	273_SZ108	GWAS
1	98035868	98036764	274_SZ108	GWAS
1	98036921	98037835	275_SZ108	GWAS
1	98086836	98087717	276_SZ108	GWAS
1	150059075	150059937	277_SZ108	GWAS
1	177310517	177311431	278_SZ108	GWAS
1	207803281	207804203	279_SZ108	GWAS
3	21677299	21678198	28_Epilepsy	GWAS
1	243381063	243381978	280_SZ108	GWAS
1	243391334	243392273	281_SZ108	GWAS
1	243445210	243446133	282_SZ108	GWAS
1	243500129	243501045	283_SZ108	GWAS
2	37365056	37365945	284_SZ108	GWAS
2	57759992	57760889	285_SZ108	GWAS
2	72133908	72134841	286_SZ108	GWAS
2	144383505	144384438	287_SZ108	GWAS
2	161988801	161989714	288_SZ108	GWAS
2	184736241	184737163	289_SZ108	GWAS
15	30605707	30606585	29_Epilepsy	GWAS
2	184946986	184947911	290_SZ108	GWAS
2	192983147	192984037	291_SZ108	GWAS
2	193119461	193120365	292_SZ108	GWAS
2	197439405	197440319	293_SZ108	GWAS
2	199299072	199299987	294_SZ108	GWAS
2	199850397	199851296	295_SZ108	GWAS
2	224526121	224527035	296_SZ108	GWAS
2	232727342	232728260	297_SZ108	GWAS
2	232877933	232878857	298_SZ108	GWAS
2	235886259	235887169	299_SZ108	GWAS
12	2224342	2225256	3_CACNA1C	LD
4	31149273	31150190	30_Epilepsy	GWAS
3	2505639	2506540	300_SZ108	GWAS
3	17817730	17818611	301_SZ108	GWAS
3	36816623	36817561	302_SZ108	GWAS
3	36821035	36821949	303_SZ108	GWAS
3	36822547	36823461	304_SZ108	GWAS
3	52803927	52804853	305_SZ108	GWAS
3	52810634	52811552	306_SZ108	GWAS
3	52820769	52821683	307_SZ108	GWAS
3	62078649	62079563	308_SZ108	GWAS
3	63846908	63847807	309_SZ108	GWAS
1	34284870	34285786	31_Epilepsy	GWAS
3	136569094	136570012	310_SZ108	GWAS
3	180832982	180833896	311_SZ108	GWAS
3	181449365	181450264	312_SZ108	GWAS
4	23421551	23422450	313_SZ108	GWAS
4	102225069	102225997	314_SZ108	GWAS
4	169704947	169705861	315_SZ108	GWAS
4	175939834	175940714	316_SZ108	GWAS
5	45364110	45365019	317_SZ108	GWAS
5	61202872	61203761	318_SZ108	GWAS
5	61302260	61303179	319_SZ108	GWAS
17	48045184	48046100	32_Epilepsy	GWAS
5	89450258	89451168	320_SZ108	GWAS
5	102433554	102434476	321_SZ108	GWAS
5	109699910	109700824	322_SZ108	GWAS
5	138515035	138515950	323_SZ108	GWAS
5	152797126	152798008	324_SZ108	GWAS
5	153160324	153161250	325_SZ108	GWAS
5	153274467	153275381	326_SZ108	GWAS
5	154300729	154301643	327_SZ108	GWAS
6	30205897	30206823	328_SZ108	GWAS
6	72445742	72446662	329_SZ108	GWAS
4	46237811	46238703	33_Epilepsy	GWAS
6	96011317	96012231	330_SZ108	GWAS
7	1977396	1978280	331_SZ108	GWAS
7	72285863	72286783	332_SZ108	GWAS
7	86797848	86798747	333_SZ108	GWAS
7	105288162	105289076	334_SZ108	GWAS
7	110408568	110409458	335_SZ108	GWAS
7	111258107	111259001	336_SZ108	GWAS
7	131882035	131882954	337_SZ108	GWAS
7	137389636	137390558	338_SZ108	GWAS
8	4322853	4323790	339_SZ108	GWAS
6	52970635	52971541	34_Epilepsy	GWAS
8	27584143	27585074	340_SZ108	GWAS
8	59787443	59788363	341_SZ108	GWAS
8	88575834	88576744	342_SZ108	GWAS
8	88579388	88580264	343_SZ108	GWAS
8	88747617	88748531	344_SZ108	GWAS
8	110473090	110473989	345_SZ108	GWAS
8	142231111	142232026	346_SZ108	GWAS
9	82124617	82125496	347_SZ108	GWAS
10	18445129	18446067	348_SZ108	GWAS
10	18455914	18456799	349_SZ108	GWAS
2	57706565	57707464	35_Epilepsy	GWAS
10	60586432	60587311	350_SZ108	GWAS
10	102852022	102852943	351_SZ108	GWAS
10	102868892	102869781	352_SZ108	GWAS
10	103015702	103016611	353_SZ108	GWAS
10	103145987	103146914	354_SZ108	GWAS
11	17138139	17139062	355_SZ108	GWAS
11	24381604	24382531	356_SZ108	GWAS
11	57742362	57743253	357_SZ108	GWAS
11	109506775	109507685	358_SZ108	GWAS
11	113521828	113522742	359_SZ108	GWAS
2	57832206	57833105	36_Epilepsy	GWAS
11	123523273	123524184	360_SZ108	GWAS
11	124743591	124744490	361_SZ108	GWAS
11	125591561	125592470	362_SZ108	GWAS
11	130848273	130849192	363_SZ108	GWAS
11	130947231	130948150	364_SZ108	GWAS
11	130960395	130961278	365_SZ108	GWAS
11	133952208	133953144	366_SZ108	GWAS
12	29763863	29764783	367_SZ108	GWAS
12	57228331	57229233	368_SZ108	GWAS
12	91852556	91853475	369_SZ108	GWAS
2	57867273	57868196	37_Epilepsy	GWAS
12	103202214	103203142	370_SZ108	GWAS
12	110284972	110285909	371_SZ108	GWAS
12	123180120	123181034	372_SZ108	GWAS
12	123246454	123247346	373_SZ108	GWAS
14	29720944	29721853	374_SZ108	GWAS
14	71950040	71950939	375_SZ108	GWAS
14	99252434	99253352	376_SZ108	GWAS
14	103580055	103580945	377_SZ108	GWAS
15	40274572	40275451	378_SZ108	GWAS
15	40302972	40303896	379_SZ108	GWAS
4	61586733	61587606	38_Epilepsy	GWAS
15	61547458	61548372	380_SZ108	GWAS
15	61562368	61563283	381_SZ108	GWAS
15	70296486	70297400	382_SZ108	GWAS
15	78615223	78616140	383_SZ108	GWAS
15	84037243	84038164	384_SZ108	GWAS
15	90882901	90883800	385_SZ108	GWAS
16	9851997	9852923	386_SZ108	GWAS
16	13655540	13656472	387_SZ108	GWAS
16	29928104	29929023	388_SZ108	GWAS
16	58647080	58647959	389_SZ108	GWAS
5	66855665	66856583	39_Epilepsy	GWAS
16	68154974	68155888	390_SZ108	GWAS
17	2305135	2306042	391_SZ108	GWAS
17	18054620	18055537	392_SZ108	GWAS
18	55084316	55085231	393_SZ108	GWAS
18	55085098	55086023	394_SZ108	GWAS
18	55527265	55528179	395_SZ108	GWAS
18	55532428	55533347	396_SZ108	GWAS
18	55865502	55866391	397_SZ108	GWAS
19	19362168	19363057	398_SZ108	GWAS
19	19366747	19367661	399_SZ108	GWAS
12	2231465	2232384	4_CACNA1C	LD
6	79854400	79855269	40_Epilepsy	GWAS
19	30496066	30496981	400_SZ108	GWAS
19	49587302	49588212	401_SZ108	GWAS
20	38824087	38824987	402_SZ108	GWAS
20	49514036	49514953	403_SZ108	GWAS
22	41191088	41191992	404_SZ108	GWAS
22	42207373	42208252	405_SZ108	GWAS
X	6111034	6111949	406_SZ108	GWAS
X	21361587	21362490	407_SZ108	GWAS
X	69156818	69157732	408_SZ108	GWAS
9	85314768	85315672	41_Epilepsy	GWAS
11	102724045	102724959	42_Epilepsy	GWAS
5	114932434	114933335	43_Epilepsy	GWAS
2	144602114	144602995	44_Epilepsy	GWAS
1	145789010	145789935	45_Epilepsy	GWAS
4	149803806	149804720	46_Epilepsy	GWAS
2	165961460	165962359	47_SCN1A	LD
2	165969665	165970554	48_SCN1A	LD
2	165972108	165973025	49_SCN1A	LD
12	2235350	2236252	5_CACNA1C	LD
2	165974551	165975432	50_SCN1A	LD
2	165977272	165978174	51_SCN1A	LD
2	165980880	165981764	52_SCN1A	LD
2	165982655	165983572	53_SCN1A	LD
2	165988146	165989036	54_SCN1A	LD
2	165996386	165997255	55_SCN1A	LD
2	166000177	166001091	56_SCN1A	LD
2	166001418	166002339	57_SCN1A	LD
2	166004510	166005424	58_SCN1A	LD
2	166010959	166011862	59_SCN1A	LD
12	2236981	2237909	6_CACNA1C	LD
2	166015235	166016124	60_SCN1A	LD
2	166016324	166017213	61_SCN1A	LD
2	166019858	166020786	62_SCN1A	LD
2	166024929	166025828	63_SCN1A	LD
2	166026339	166027209	64_SCN1A	LD
2	166029147	166030062	65_SCN1A	LD
2	166030013	166030928	66_SCN1A	LD
2	166031554	166032444	67_SCN1A	LD
2	166032276	166033176	68_SCN1A	LD
2	166033277	166034165	69_SCN1A	LD
12	2239587	2240506	7_CACNA1C	LD
2	166035747	166036664	70_SCN1A	LD
2	166036864	166037781	71_SCN1A	LD
2	166037079	166037968	72_SCN1A	LD
2	166038489	166039387	73_SCN1A	LD
2	166037914	166038821	74_SCN1A	LD
2	166039448	166040364	75_SCN1A	LD
2	166040571	166041470	76_SCN1A	LD
2	166041211	166042110	77_SCN1A	LD
2	166042526	166043425	78_SCN1A	LD
2	166043860	166044759	79_SCN1A	LD
12	2246175	2247090	8_CACNA1C	LD
2	166045026	166045944	80_SCN1A	LD
2	166046791	166047706	81_SCN1A	LD
2	166047085	166047969	82_SCN1A	LD
2	166048436	166049307	83_SCN1A	LD
2	166050208	166051077	84_SCN1A	LD
2	166051026	166051925	85_SCN1A	LD
2	166052439	166053360	86_SCN1A	LD
2	166053744	166054661	87_SCN1A	LD
2	166054817	166055718	88_SCN1A	LD
2	166056813	166057729	89_SCN1A	LD
12	2251835	2252754	9_CACNA1C	LD
2	166058686	166059605	90_SCN1A	LD
2	166060150	166061064	91_SCN1A	LD
2	166063934	166064823	92_SCN1A	LD
2	166068317	166069206	93_SCN1A	LD
2	166069486	166070365	94_SCN1A	LD
2	166084702	166085619	95_SCN1A	LD
2	166086676	166087594	96_SCN1A	LD
2	166088489	166089389	97_SCN1A	LD
2	166093542	166094413	98_SCN1A	LD
2	166098335	166099204	99_SCN1A	LD
