## Supplementary Table 2 for "Parallel functional testing identifies enhancers active in early postnatal mouse brain"

	Chr	Start_GRCh38	End_GRCh38	Amp_name	High35-L4-cDNA	L1-gDNA_S70	L2-gDNA_S71	L3-gDNA_S72	L4-gDNA_S73	Maxiprep_S80	NewL4-cDNA_S78	OldL1-cDNA_S75	OldL2-cDNA_S76	OldL3-cDNA_S77
1	12	2221756	2222671	1_CACNA1C	37	1981	1193	1662	2327	717	4	42	8978	43
2	12	2259007	2259927	10_CACNA1C	430	17461	6058	11225	5406	7542	223	16133	10677	16020
3	2	166103938	166104812	100_SCN1A	33306	36341	21702	26774	16499	33563	24897	40793	64333	53532
4	2	166108137	166109012	101_SCN1A	775	36149	15376	17365	12573	24892	1106	481	1166	54092
5	2	166111466	166112355	102_SCN1A	16364	47610	19710	38153	19728	34427	21078	9858	26481	56571
6	2	166112828	166113742	103_SCN1A	19921	53297	15108	15414	13420	21089	16026	26368	30385	92098
7	2	166116291	166117190	104_SCN1A	2332	3	618	116	627	1287	8	8	238	18452
8	2	166121820	166122705	105_SCN1A	4728	4477	5378	6290	5875	5764	296	195	403	722
9	2	166124622	166125521	106_SCN1A	10166	77755	58171	78103	56276	114643	11407	13220	7511	32445
10	2	166130634	166131533	107_SCN1A	8	6473	3063	4735	1009	3412	35	65	35	18
11	2	166133080	166133979	108_SCN1A	24171	21203	13317	14324	11862	14873	28577	51026	78797	29839
12	2	166134644	166135572	109_SCN1A	5660	23209	11949	13633	16163	17068	4284	349	8404	181
13	12	2264510	2265429	11_CACNA1C	79091	113672	106012	125465	96002	162115	121187	129767	168528	100385
14	2	166136064	166136985	110_SCN1A	6714	28282	19339	33543	15842	33573	5626	425	642	30041
15	2	166138716	166139621	111_SCN1A	35509	72503	77234	100167	62216	169870	71342	94050	134473	76065
16	2	166141792	166142721	112_SCN1A	8161	52731	16582	26928	14546	29076	459	802	27684	31525
17	2	166142876	166143784	113_SCN1A	16819	57291	31735	42612	26251	50471	28533	38708	45166	54128
18	2	166143876	166144775	114_SCN1A	810	12496	11644	18806	16930	22083	8083	8175	29938	46999
19	2	166151801	166152715	115_SCN1A	22488	34930	8407	9172	9436	10631	5486	19910	10629	74558
20	3	168143186	168144057	116_Epilepsy	17357	1548	4423	14904	4702	7210	34737	47728	100273	30005
21	4	175086606	175087522	117_Epilepsy	73394	117035	38940	59141	41297	78910	64620	76667	83143	123213
22	1	186900475	186901398	118_Epilepsy	19828	50197	16642	19564	13195	33111	22050	18338	20626	103204
23	1	200857177	200858093	119_Epilepsy	580	10185	5464	8915	12280	8818	1697	222	1548	122
24	12	2274374	2275292	12_CACNA1C	67780	88954	73763	96276	65072	144139	51332	56206	67138	34735
25	1	239806532	239807447	120_Epilepsy	17076	31741	9080	14988	8663	10610	15488	25529	28887	410
26	2	148300372	148301287	121_NCASD	36087	12943	6036	12763	6426	8834	26518	26739	30175	55353
27	2	148302908	148303799	122_NCASD	6837	900	1312	1335	543	1339	932	6548	13046	44618
28	2	148303776	148304690	123_NCASD	3847	16793	6439	9402	6005	10620	3432	764	10186	4565
29	2	148305264	148306163	124_NCASD	16069	49734	18924	24949	18390	28857	22103	68842	62240	26331
30	2	148305742	148306665	125_NCASD	10870	24526	11803	13270	12939	17190	12730	34255	44444	13260
31	2	165401032	165401951	126_NCASD	16393	45010	23085	32557	21512	47638	15654	46545	42156	28791
32	2	165401931	165402845	127_NCASD	81204	32160	14923	20660	17539	23845	72377	86540	72652	35671
33	2	165406035	165406957	128_NCASD	693	14680	14993	19071	19518	21777	1643	38322	9990	255
34	2	165410000	165410919	129_NCASD	2906	17751	7140	8172	7832	8353	6089	6722	21244	44238
35	12	2277429	2278308	13_CACNA1C	26885	81462	70876	98002	61957	102036	23203	2466	27724	23967
36	2	165419865	165420767	130_NCASD	8241	45415	16180	24178	21254	22560	6661	26300	22079	59454
37	2	165424320	165425236	131_NCASD	42022	18554	15753	28656	16470	30966	49717	99609	135127	76630
38	2	165428471	165429380	132_NCASD	269	19632	4299	6163	5314	3925	885	22929	17943	169
39	2	165431334	165432248	133_NCASD	0	0	0	0	0	0	0	0	0	0
40	2	165440105	165440974	134_NCASD	56285	43933	14071	21467	16059	17581	46224	107094	87141	99588
41	2	165447625	165448520	135_NCASD	2800	28543	20496	22375	20150	31774	8208	30491	31979	33414
42	2	165449846	165450745	136_NCASD	14951	34279	9535	9527	7916	14103	11984	37210	41934	20547
43	2	165451390	165452307	137_NCASD	6602	7225	3581	6606	4291	4129	11227	18799	62396	780
44	2	165452469	165453372	138_NCASD	29418	89483	25511	47011	28595	38232	29885	48069	60760	82201
45	2	165452943	165453854	139_NCASD	56204	90139	31893	57984	34242	56153	53907	53364	83067	90278
46	12	2285151	2286076	14_CACNA1C	44334	134835	93487	122779	75246	169651	37190	40320	70316	44953
47	2	165453455	165454371	140_NCASD	67859	37766	16956	31380	16533	30973	63845	30902	60200	73302
48	2	165462264	165463156	141_NCASD	12931	55201	25875	38757	31417	42344	24450	16219	66353	34930
49	2	165462814	165463728	142_NCASD	6480	34035	13691	21919	16393	22117	12124	14740	38081	16272
50	2	165465346	165466230	143_NCASD	36078	36031	20426	27972	18012	26399	47245	109952	127587	70445
51	2	165466767	165467638	144_NCASD	209	297	3269	3387	2745	3493	9920	13625	26788	145
52	2	165467987	165468886	145_NCASD	4287	32592	11596	15127	7803	16131	205	369	348	140
53	2	165469324	165470238	146_NCASD	7019	20181	10211	17470	10230	9583	8304	14193	16412	272
54	2	165469882	165470782	147_NCASD	7709	23913	9781	16429	10719	9125	10568	30308	32165	3083
55	2	165470370	165471250	148_NCASD	9231	12324	5065	7570	6503	4408	7020	31468	29457	15869
56	2	165471186	165472085	149_NCASD	41217	16749	6297	6656	7440	7405	25189	64043	76891	127746
57	12	2292625	2293505	15_CACNA1C	77481	111685	85830	115966	72846	129178	64525	125974	128282	78575
58	2	165471950	165472839	150_NCASD	17266	15800	6047	8836	7156	5934	18885	34059	44785	74648
59	2	165472560	165473449	151_NCASD	25173	22293	10225	18492	12757	11887	38594	28606	39143	60330
60	2	165473601	165474530	152_NCASD	4384	4034	3222	6348	3711	3862	4341	7265	7093	11426
61	2	165474322	165475247	153_NCASD	18868	17348	13758	27458	15822	17363	19187	29969	29568	45856
62	2	165475227	165476130	154_NCASD	28346	10790	8517	11830	8384	15872	35653	17483	24129	17603
63	2	165476076	165476990	155_NCASD	83346	78723	63136	86359	66016	128438	82125	124499	184065	121588
64	2	165478540	165479439	156_NCASD	27844	28633	12821	19896	15337	18949	35716	36419	52041	106704
65	2	165497057	165497971	157_NCASD	21334	47688	23883	32744	32580	36219	12123	39464	51805	57226
66	2	165497741	165498641	158_NCASD	52269	47752	30916	52434	34686	46273	30651	51984	80180	108021
67	2	165498823	165499722	159_NCASD	24015	26774	13762	21342	14429	22071	24366	51945	60908	124838
68	12	2298363	2299275	16_CACNA1C	72688	53014	63820	98581	47860	78158	46604	54298	72595	95689
69	2	165499832	165500713	160_NCASD	3552	13077	9675	16497	9122	9586	2137	6407	9276	281
70	2	165500720	165501601	161_NCASD	31281	7138	4936	11911	4159	4801	20329	39885	64097	52581
71	2	165507640	165508555	162_NCASD	0	0	0	0	0	0	0	0	0	0
72	2	165513155	165514071	163_NCASD	32512	56786	26785	40770	27224	47933	36634	44603	48396	19734
73	5	14016330	14017201	164_NCASD	31291	50931	31303	34374	28896	50193	43092	42720	53959	89784
74	5	14016792	14017710	165_NCASD	18804	31613	19349	21323	17679	30490	26555	26536	32618	52693
75	5	14019625	14020543	166_NCASD	25537	50758	10094	14554	13408	17429	43316	49830	57906	84356
76	5	14022861	14023775	167_NCASD	80834	42935	34971	58499	37651	86385	53348	108883	107248	127474
77	5	14025314	14026230	168_NCASD	27377	55081	27540	45488	29495	69866	22076	18171	19339	46620
78	5	14026781	14027695	169_NCASD	0	0	0	0	0	0	0	0	0	0
79	12	2310594	2311510	17_CACNA1C	17	2366	6313	9507	5705	4980	11413	137	22	36
80	5	14029911	14030804	170_NCASD	55295	66763	35571	37839	37588	49146	41069	80856	82070	79662
81	5	14033922	14034811	171_NCASD	14365	17844	11097	15428	9612	27846	13246	4260	27528	12287
82	5	14034700	14035599	172_NCASD	81986	105300	67386	89199	49673	169955	77947	26771	75135	63309
83	5	14035617	14036531	173_NCASD	13656	37835	12405	20448	13678	20420	8474	539	26452	46166
84	5	14036567	14037467	174_NCASD	9079	45623	13561	23201	12326	31356	3281	21641	18319	30084
85	5	14041327	14042241	175_NCASD	125092	152621	145251	170786	112721	343606	112054	147373	169407	96771
86	5	14046284	14047183	176_NCASD	25376	121975	74431	107042	66811	134951	40777	27470	63839	52994
87	16	6859349	6860270	177_NCASD	101692	140239	83941	113502	81059	166159	100043	148715	210659	207754
88	16	6859837	6860706	178_NCASD	96880	168674	94320	127260	93679	198314	92566	120511	199387	144109
89	16	6861015	6861929	179_NCASD	10625	19703	10201	17530	10280	23367	12156	28991	49681	552
90	12	2408551	2409465	18_CACNA1C	21893	113631	67120	92735	66924	82334	44423	58780	66889	71845
91	16	6861685	6862599	180_NCASD	12632	44974	32064	42547	32186	80549	31948	30381	50238	947
92	16	6862849	6863777	181_NCASD	27	32416	5524	7854	8544	12000	140	213	179	74
93	16	6869566	6870483	182_NCASD	114342	91136	48204	65032	45293	89275	128031	118002	166621	148817
94	16	6877487	6878404	183_NCASD	31099	45505	26599	48474	26855	46060	38331	20873	81951	95319
95	16	6883119	6884019	184_NCASD	18364	90555	46765	63054	44103	85242	24685	52036	86348	51166
96	16	6883651	6884520	185_NCASD	31080	116270	75764	106680	69163	133203	42000	80150	105640	24496
97	16	6888140	6889039	186_NCASD	4006	50707	16544	27611	23108	24143	7288	17864	32817	33185
98	16	6891330	6892229	187_NCASD	41067	85648	63187	84684	52915	119156	44778	91155	106716	116644
99	16	6892833	6893759	188_NCASD	72447	109235	45442	56419	38881	91100	27240	24771	64609	137262
100	16	6894419	6895298	189_NCASD	66662	8691	11676	21298	13772	20480	50864	36635	37951	28448
101	12	2409650	2410571	19_CACNA1C	131370	98827	107155	140631	77147	237091	183076	101379	104462	122896
102	16	6897295	6898211	190_NCASD	64055	81129	48622	62564	36567	92043	52266	42528	33553	29844
103	16	6900578	6901499	191_NCASD	101598	111111	95962	124831	88788	185490	111392	158221	157148	108627
104	16	6901392	6902311	192_NCASD	47611	103430	61176	91902	62779	116092	34039	80211	42470	120756
105	16	6903440	6904328	193_NCASD	112714	95859	55992	67442	53066	120366	92430	192170	201220	121971
106	16	6904419	6905336	194_NCASD	57	23239	5088	3353	7766	7144	1173	151	7788	52
107	16	6905494	6906365	195_NCASD	29160	118092	58408	89490	55150	125842	33568	99436	70834	50950
108	16	6911877	6912792	196_NCASD	235	447	6641	11486	7572	6248	109	21386	36773	339
109	16	6913386	6914308	197_NCASD	97572	61273	44357	60980	39585	96379	61806	128805	160543	113467
110	16	6914693	6915592	198_NCASD	90	5829	11402	21032	15179	13217	126	176	11516	206
111	16	6917414	6918331	199_NCASD	0	0	0	0	0	0	2	0	0	0
112	12	2223111	2224014	2_CACNA1C	37894	47742	41889	68823	43074	53102	11147	10734	43772	45392
113	12	2411045	2411965	20_CACNA1C	83453	112618	103953	131207	91351	176085	83110	119244	150810	64810
114	16	6918330	6919259	200_NCASD	0	0	0	0	0	0	0	0	0	0
115	16	6926494	6927408	201_NCASD	0	0	0	0	0	0	0	0	0	0
116	16	6927690	6928610	202_NCASD	55470	61557	49962	70241	37749	124620	58658	128981	165907	78702
117	16	6928763	6929682	203_NCASD	7572	40171	21463	33303	22928	41791	21386	28915	29119	615
118	16	6935389	6936294	204_NCASD	74329	75057	50748	66715	47013	94730	73275	46773	80320	148812
119	16	6936071	6936944	205_NCASD	31427	29496	19527	30348	18086	31312	38742	36500	32672	98546
120	16	6945774	6946669	206_NCASD	1247	79066	40011	56731	36919	52067	4329	15582	43048	78395
121	16	6946946	6947869	207_NCASD	0	0	0	0	0	0	0	0	0	0
122	16	6948990	6949919	208_NCASD	34961	55290	29601	52186	27943	47450	80634	40247	41452	4260
123	16	6957534	6958451	209_NCASD	88	4338	2149	2587	1772	2082	20	40	24604	73
124	12	2412100	2413011	21_CACNA1C	25567	87810	43178	63655	37393	68478	23968	46096	52998	1775
125	16	6958250	6959130	210_NCASD	20	12329	1365	641	1981	1265	38	63	5932	19
126	16	6965563	6966488	211_NCASD	110	895	403	1491	3792	1376	16	24	17170	84
127	16	6967599	6968527	212_NCASD	15173	62592	15489	16336	21446	36327	691	27491	27505	39283
128	16	6969312	6970228	213_NCASD	50002	77041	22032	29167	24726	38185	91273	149283	176728	115385
129	16	6970961	6971877	214_NCASD	121	13340	11483	20491	11549	19225	1344	298	248	10509
130	16	6971577	6972466	215_NCASD	314	29327	23834	43931	21004	40937	2846	575	648	27483
131	16	6972969	6973868	216_NCASD	233	13115	2396	2724	3013	6846	2952	15105	17047	173
132	16	6974636	6975516	217_NCASD	28	160	2139	6847	2405	2175	16	27	8961	316
133	16	6977258	6978178	218_NCASD	0	0	0	0	0	0	0	0	0	0
134	16	6977703	6978617	219_NCASD	0	0	0	0	0	0	0	0	0	0
135	12	2413760	2414661	22_CACNA1C	66963	117880	71947	94833	62730	100470	66973	95202	118369	90898
136	16	6982102	6982983	220_NCASD	24351	26340	29576	49688	24433	44624	10812	27222	82911	1604
137	16	6983017	6983897	221_NCASD	206	362	8938	13160	11361	7037	3664	480	576	105
138	16	6993389	6994318	222_NCASD	15294	4636	9676	14079	11012	15008	9862	290	855	115
139	16	7006599	7007513	223_NCASD	25621	135975	97088	129203	86714	201041	21965	81542	43144	38016
140	16	7009204	7010099	224_NCASD	431	18221	7204	19351	10770	10354	1555	16874	49872	798
141	16	7009772	7010651	225_NCASD	230	47584	12161	30329	14294	16199	2295	7064	28764	697
142	16	7012729	7013648	226_NCASD	51001	64607	33566	42038	28907	71960	26319	56196	74669	57285
143	16	7013683	7014608	227_NCASD	850	21667	14643	26721	11551	21457	3596	10875	9336	17649
144	16	7016370	7017288	228_NCASD	76385	102095	62132	89501	55622	99990	75939	99906	131069	97746
145	16	7016879	7017793	229_NCASD	87460	104282	55249	86321	53677	97861	87613	128819	126994	113585
146	5	3276493	3277404	23_Epilepsy	25897	112351	69998	92873	60206	113698	24262	79944	84442	62054
147	16	7025447	7026348	230_NCASD	10830	33670	18591	34733	11837	21804	6715	17395	509	205
148	16	7026909	7027834	231_NCASD	16643	52636	21178	33024	21015	33996	19627	24694	32420	55807
149	16	7027924	7028820	232_NCASD	9131	59619	18626	39443	15803	47626	5175	50963	27154	33079
150	21	40644521	40645436	233_NCASD	6	25170	2152	4506	1260	1414	104	166	135	14
151	21	40647507	40648422	234_NCASD	12522	19279	8480	9395	5987	12473	18791	11056	17527	57776
152	21	40652006	40652934	235_NCASD	70	4695	1272	1849	1327	1566	2157	46	13097	53
153	21	40654069	40654987	236_NCASD	61387	60874	43703	72563	40764	75439	35150	75007	81746	62828
154	21	40656128	40657000	237_NCASD	49374	76143	48223	60999	46072	97829	54876	53865	55218	70574
155	21	40657163	40658084	238_NCASD	82	9523	8826	9722	8877	11931	110	12504	1728	118
156	1	111934987	111935886	239_NCASD	0	0	0	0	0	0	0	0	0	0
157	16	4053419	4054333	24_Epilepsy	0	0	0	0	0	0	0	0	0	0
158	3	116029870	116030785	240_NCASD	0	0	0	0	0	0	0	0	0	0
159	3	85836293	85837192	241_NCASD	20136	32297	7934	11516	5972	11898	20035	22725	47001	51514
160	5	88502206	88503123	242_NCASD	17656	45964	13153	31031	16070	19272	36239	12921	24871	18946
161	5	109690976	109691868	243_NCASD	0	0	0	0	0	0	0	0	0	0
162	7	131327410	131328337	244_NCASD	8248	47287	35247	46926	33596	117800	24034	25787	31593	62942
163	10	73850390	73851308	245_NCASD	0	0	0	0	0	0	0	0	0	2
164	12	121794826	121795752	246_NCASD	389	63084	43857	54758	37688	102003	7952	899	4259	505
165	15	98580571	98581480	247_NCASD	109392	66028	37230	49216	35986	70723	112697	103144	113568	118919
166	16	13455334	13456233	248_NCASD	9	38449	4816	6108	9337	6688	177	266	215	48
167	17	40130160	40131066	249_NCASD	9987	9830	18607	33248	15280	29858	3763	14288	26134	347
168	16	8467290	8468207	25_Epilepsy	19909	69787	47340	77186	45288	64895	21235	74284	70086	1332
169	2	166052839	166053729	250_SCN1A	21983	56701	22664	35053	24474	29067	21043	7562	29658	30417
170	21	29557844	29558774	251_Control_Grik1	0	0	0	0	0	0	0	0	0	0
171	6	156953258	156954159	252_Control_Arid1b_1	112541	76945	37604	55951	34873	55965	104958	176415	196086	187689
172	6	157236608	157237526	253_Control_NEG1	15	3429	7453	8474	4583	10680	5098	115	54	41
173	X	25001036	25001967	254_Control_Arx_hs145	114	14	172	92	162	142	72	84	62	196
174	6	97096939	97097862	255_Control_Klhl32_hs676	33573	46756	23181	39484	20647	37838	25017	34390	31845	96370
175	6	157254724	157255632	256_Control_NEG2	2	0	0	0	0	0	0	0	0	2
176	10	101485614	101486514	257_Control_Btrc_hs897	82772	44325	33738	49418	29151	64369	61530	35571	68713	85291
177	X	24999392	25000291	258_Control_Arx_hs122	65842	176674	39546	84723	70499	5807	102681	111801	89577	103031
178	2	166127199	166128139	259_Control_Scn1a	36611	15986	646	1096	1703	313	27720	35661	2647	11738
179	9	10259799	10260728	26_Epilepsy	13292	58333	30191	44973	27933	35366	22107	56174	41297	53018
180	9	973641	974563	260_Control_Dmrt3_hs112	22	132	5893	14564	1657	5285	2802	102	61	37
181	6	156648034	156648964	261_Control_Arid1b_2	0	0	0	0	0	0	0	0	0	0
182	4	54015222	54016135	262_Control_Chic2_hs687	214	58	3408	4411	1759	4147	1624	37	379	31161
183	6	157218059	157218988	263_Control_NEG3	0	0	0	0	0	0	0	0	0	0
184	6	157264812	157265726	264_Control_NEG4	7747	94308	46038	67880	42733	98918	31123	14535	40533	76270
185	6	156953176	156954089	265_Control_Arid1b_3	112125	76571	37579	55896	34934	56052	104608	175312	195199	187359
186	7	13466660	13467572	266_Control_Etv1_hs550	58137	83268	31739	50605	32472	68807	61192	139954	191989	152389
187	1	2455211	2456130	267_SZ108	764	9003	2425	4450	2430	9025	205	1655	600	6351
188	1	8362150	8363078	268_SZ108	30866	82967	105664	159660	90272	245011	34141	55402	72388	62796
189	1	29958254	29959169	269_SZ108	30530	116435	79947	99665	55816	191077	30439	40012	31157	2261
190	9	10504801	10505680	27_Epilepsy	87138	59339	28387	47484	20068	34089	94429	27477	68032	100942
191	1	29960634	29961569	270_SZ108	52873	136118	139423	164626	118076	341515	48182	67468	103751	107461
192	1	43633961	43634875	271_SZ108	500	28674	15711	31470	14320	29231	13903	32581	18300	26956
193	1	73302213	73303120	272_SZ108	54	2622	2639	2193	3244	2730	42	9642	31	22
194	1	73358761	73359694	273_SZ108	30027	30310	19569	21236	15471	41424	18454	89682	81474	134779
195	1	98035868	98036764	274_SZ108	6	0	0	0	0	2	0	0	0	0
196	1	98036921	98037835	275_SZ108	13648	34712	9308	11745	11474	11968	3640	18855	19729	62167
197	1	98086836	98087717	276_SZ108	25	14000	5890	9733	5431	6094	5559	168	110	56
198	1	150059075	150059937	277_SZ108	0	0	0	0	0	0	0	0	0	0
199	1	177310517	177311431	278_SZ108	4	0	66	0	4	1693	0	2	4	6
200	1	207803281	207804203	279_SZ108	0	0	0	0	0	0	0	0	0	0
201	3	21677299	21678198	28_Epilepsy	48182	34133	12822	12774	11763	12240	85127	42619	71196	130083
202	1	243381063	243381978	280_SZ108	325	49748	11782	15299	7933	23285	8379	631	42333	514
203	1	243391334	243392273	281_SZ108	15120	34781	24311	38586	23556	61763	8601	34828	27117	34836
204	1	243445210	243446133	282_SZ108	209	12556	10958	26790	8989	22993	148	316	34929	241
205	1	243500129	243501045	283_SZ108	9908	28445	13969	19716	12748	21293	14198	21977	24230	67014
206	2	37365056	37365945	284_SZ108	245	383	1282	248	1159	2546	77	89	84	126
207	2	57759992	57760889	285_SZ108	0	0	0	0	0	0	0	0	0	0
208	2	72133908	72134841	286_SZ108	3	0	0	0	0	0	2	0	2	0
209	2	144383505	144384438	287_SZ108	3	0	0	0	0	0	0	0	0	0
210	2	161988801	161989714	288_SZ108	139	41724	13507	22698	13807	22948	382	19778	397	137
211	2	184736241	184737163	289_SZ108	0	0	0	1	0	0	0	0	0	0
212	15	30605707	30606585	29_Epilepsy	9754	63024	57115	78407	38202	111345	17596	30922	44873	7587
213	2	184946986	184947911	290_SZ108	0	1	0	0	0	0	0	0	0	1
214	2	192983147	192984037	291_SZ108	33875	5698	9263	6248	5419	9422	23618	41713	44023	68791
215	2	193119461	193120365	292_SZ108	2918	26265	4002	2961	4209	4794	3840	5010	16473	425
216	2	197439405	197440319	293_SZ108	2	0	0	0	0	0	0	0	0	0
217	2	199299072	199299987	294_SZ108	29397	73181	31342	33912	33438	58733	20107	74337	92562	58796
218	2	199850397	199851296	295_SZ108	0	0	0	0	0	0	0	0	0	0
219	2	224526121	224527035	296_SZ108	5767	6105	7904	12112	9020	15226	56	123	160	69
220	2	232727342	232728260	297_SZ108	8	22151	3697	7850	4306	3928	14533	247	169	46
221	2	232877933	232878857	298_SZ108	8750	65501	30706	54784	32779	76454	6587	34166	11860	654
222	2	235886259	235887169	299_SZ108	14402	10319	17230	33630	23849	25957	18407	48569	53623	562
223	12	2224342	2225256	3_CACNA1C	154793	69709	52498	80739	41939	81110	151231	209591	256817	196573
224	4	31149273	31150190	30_Epilepsy	4	1	6	1	5	0	0	0	2	0
225	3	2505639	2506540	300_SZ108	9361	13464	3358	6983	3479	3424	3873	40008	32417	376
226	3	17817730	17818611	301_SZ108	19115	96298	150699	198837	128823	428290	39915	45896	100764	65009
227	3	36816623	36817561	302_SZ108	4657	66104	28875	42718	31055	80579	22109	24013	30050	50054
228	3	36821035	36821949	303_SZ108	22946	65457	31707	57917	28762	91028	16839	32338	80380	1182
229	3	36822547	36823461	304_SZ108	16590	91767	86105	98049	68684	152881	29781	45764	17009	52524
230	3	52803927	52804853	305_SZ108	14076	92376	55545	78391	50928	143918	24590	40501	41259	1532
231	3	52810634	52811552	306_SZ108	77	277	8525	7421	8703	6879	6975	6366	133	124
232	3	52820769	52821683	307_SZ108	607	31914	11293	13456	9737	65437	345	2669	6738	321
233	3	62078649	62079563	308_SZ108	41964	39063	13967	17247	15534	25738	17619	71555	98888	35977
234	3	63846908	63847807	309_SZ108	0	0	0	0	0	0	0	0	0	0
235	1	34284870	34285786	31_Epilepsy	0	0	0	0	0	0	0	0	0	0
236	3	136569094	136570012	310_SZ108	34	46	547	139	499	369	12	5455	12	16
237	3	180832982	180833896	311_SZ108	23915	40405	7568	8713	6896	11363	14366	14301	19081	33334
238	3	181449365	181450264	312_SZ108	1241	45463	33267	40614	40375	75448	10853	10146	783	426
239	4	23421551	23422450	313_SZ108	14242	24675	6927	8475	8796	6685	23980	46192	48911	47752
240	4	102225069	102225997	314_SZ108	4769	31774	6980	9777	5589	6015	855	306	225	53
241	4	169704947	169705861	315_SZ108	92	6767	3294	1202	3049	3957	1319	70	18519	85
242	4	175939834	175940714	316_SZ108	1567	298	4344	4496	5942	3538	71	71	1186	56711
243	5	45364110	45365019	317_SZ108	25473	13417	4392	12614	7401	4583	9913	495	1298	133
244	5	61202872	61203761	318_SZ108	0	0	0	0	0	64	0	0	0	0
245	5	61302260	61303179	319_SZ108	73239	52872	39166	66951	41617	90750	52481	42368	64910	1980
246	17	48045184	48046100	32_Epilepsy	990	29	252	14	134	187	122	3773	3293	16
247	5	89450258	89451168	320_SZ108	820	932	3761	4936	3079	4555	3267	15061	7653	1394
248	5	102433554	102434476	321_SZ108	2	0	0	0	0	0	0	0	0	0
249	5	109699910	109700824	322_SZ108	0	0	0	0	0	0	0	0	0	0
250	5	138515035	138515950	323_SZ108	0	0	0	0	0	0	0	0	0	0
251	5	152797126	152798008	324_SZ108	0	0	0	0	0	0	0	0	0	0
252	5	153160324	153161250	325_SZ108	0	0	0	0	0	0	0	0	0	0
253	5	153274467	153275381	326_SZ108	0	0	0	0	0	0	0	0	0	0
254	5	154300729	154301643	327_SZ108	0	3	4	0	1	2	0	0	2	19
255	6	30205897	30206823	328_SZ108	0	0	0	0	0	0	0	0	0	0
256	6	72445742	72446662	329_SZ108	0	2	0	0	2	0	0	0	9	5
257	4	46237811	46238703	33_Epilepsy	3137	18909	3092	3770	5865	2663	638	161	4550	90
258	6	96011317	96012231	330_SZ108	3088	62	2368	2148	3709	1715	186	20	125	54
259	7	1977396	1978280	331_SZ108	13535	5158	8596	2519	7118	8354	4088	15195	21734	146
260	7	72285863	72286783	332_SZ108	110712	86311	43511	63290	46229	107825	86989	54736	106630	83614
261	7	86797848	86798747	333_SZ108	28390	81467	48431	79247	48532	103607	20959	57469	77861	28388
262	7	105288162	105289076	334_SZ108	25038	190	5808	9761	4776	8739	102	227	17962	1952
263	7	110408568	110409458	335_SZ108	68	3435	7587	12354	6162	8779	398	15291	146	126
264	7	111258107	111259001	336_SZ108	10812	14314	12411	20206	15664	19186	5715	20668	942	44206
265	7	131882035	131882954	337_SZ108	21497	15639	20022	29220	17106	30141	27029	59559	52421	49995
266	7	137389636	137390558	338_SZ108	53	154	3226	12104	1208	4663	28	49	18	25
267	8	4322853	4323790	339_SZ108	320	32004	14296	24422	14059	23608	4298	17122	18521	462
268	6	52970635	52971541	34_Epilepsy	28030	142209	121914	159288	94405	178847	18988	48185	35579	2354
269	8	27584143	27585074	340_SZ108	8780	11691	14456	25502	13916	57093	10244	33931	47924	33065
270	8	59787443	59788363	341_SZ108	22	98	1709	4052	3865	649	55	9107	18	32
271	8	88575834	88576744	342_SZ108	9	3	3	2	8	53	24	0	6	69
272	8	88579388	88580264	343_SZ108	16	74	2283	4503	3398	7730	347	65	21	15
273	8	88747617	88748531	344_SZ108	3389	26103	6291	8735	6863	7771	8091	9069	26184	22980
274	8	110473090	110473989	345_SZ108	142	145	1500	6833	673	905	12	36	25626	391
275	8	142231111	142232026	346_SZ108	42278	82291	81594	111037	69875	238008	26115	28861	66463	51031
276	9	82124617	82125496	347_SZ108	189	38582	10852	17434	11237	11604	4755	19802	9033	162
277	10	18445129	18446067	348_SZ108	354	12702	4871	11408	4134	7866	12349	278	524	37246
278	10	18455914	18456799	349_SZ108	21337	86018	71717	104534	77258	153827	39723	80779	80778	56966
279	2	57706565	57707464	35_Epilepsy	9010	32793	11051	22509	12006	9745	3568	23867	31844	64298
280	10	60586432	60587311	350_SZ108	31189	12450	16540	27927	15911	28590	45005	50563	67548	72481
281	10	102852022	102852943	351_SZ108	0	0	0	0	0	0	0	0	0	0
282	10	102868892	102869781	352_SZ108	0	0	0	0	0	0	0	0	0	0
283	10	103015702	103016611	353_SZ108	0	0	4	20	0	94	0	0	0	0
284	10	103145987	103146914	354_SZ108	4	50	573	761	3843	743	3226	24	6	10
285	11	17138139	17139062	355_SZ108	27	35891	8269	14401	7631	9844	200	337	239	105
286	11	24381604	24382531	356_SZ108	67	168	4876	13962	4721	5192	40	104	13389	155
287	11	57742362	57743253	357_SZ108	7649	14170	12172	29314	15730	15537	455	444	13063	263
288	11	109506775	109507685	358_SZ108	3687	28271	16796	29563	18968	28469	5455	27655	35693	57124
289	11	113521828	113522742	359_SZ108	75	114	2116	3061	527	2242	61	16640	120	111
290	2	57832206	57833105	36_Epilepsy	0	0	0	0	0	0	0	0	0	0
291	11	123523273	123524184	360_SZ108	52	85	614	2835	1738	853	20	2294	7799	78
292	11	124743591	124744490	361_SZ108	16162	18232	6369	7807	5377	8967	115	13651	264	101
293	11	125591561	125592470	362_SZ108	28669	155273	122845	156221	103188	271823	40258	48891	100127	57811
294	11	130848273	130849192	363_SZ108	20941	38234	15892	25795	19102	15369	10306	54237	55831	30800
295	11	130947231	130948150	364_SZ108	12754	12906	10538	11854	16470	14381	22271	359	31905	423
296	11	130960395	130961278	365_SZ108	60187	37861	22018	34939	21781	29303	31409	33063	83103	2578
297	11	133952208	133953144	366_SZ108	612	56301	46490	64580	38674	124392	15713	878	1211	23304
298	12	29763863	29764783	367_SZ108	34941	54609	19967	29284	18616	30407	27819	64981	60362	44247
299	12	57228331	57229233	368_SZ108	15070	10605	5852	11537	5079	6215	2745	6033	337	99
300	12	91852556	91853475	369_SZ108	3291	1973	1138	1258	985	1760	18	30	43	16
301	2	57867273	57868196	37_Epilepsy	46	32340	6036	5591	10569	6961	164	264	311	82
302	12	103202214	103203142	370_SZ108	229	79288	25647	37384	23444	41177	5231	9963	19761	444
303	12	110284972	110285909	371_SZ108	0	0	0	0	0	0	0	1	0	2
304	12	123180120	123181034	372_SZ108	25449	32484	10137	21909	10628	18015	24100	19984	36504	29672
305	12	123246454	123247346	373_SZ108	51	9777	5294	5186	2590	5203	104	10842	86	70
306	14	29720944	29721853	374_SZ108	5276	709	6782	8344	6007	9378	12533	25423	37146	383
307	14	71950040	71950939	375_SZ108	10030	20164	15111	24277	16994	36359	26663	674	23588	85145
308	14	99252434	99253352	376_SZ108	11209	72122	45770	81466	43850	93843	946	18934	34102	64537
309	14	103580055	103580945	377_SZ108	6340	1070	10085	9547	5750	8895	3373	90	277	59
310	15	40274572	40275451	378_SZ108	151	25644	20940	26333	20031	26244	12094	432	268	379
311	15	40302972	40303896	379_SZ108	0	0	0	0	0	0	0	0	0	0
312	4	61586733	61587606	38_Epilepsy	5984	30684	15175	20697	15268	16055	7011	8454	11200	23598
313	15	61547458	61548372	380_SZ108	880	51697	27308	41555	28392	51938	11705	40318	53463	33320
314	15	61562368	61563283	381_SZ108	67178	108545	63867	76818	51420	126395	43672	91202	99972	63612
315	15	70296486	70297400	382_SZ108	46260	100974	45291	55204	37175	106790	42675	13748	98808	89572
316	15	78615223	78616140	383_SZ108	319	84	418	154	388	478	204	168	249	667
317	15	84037243	84038164	384_SZ108	9197	86435	50903	63030	52852	118664	25434	49497	60985	35569
318	15	90882901	90883800	385_SZ108	0	0	0	0	0	0	0	0	0	0
319	16	9851997	9852923	386_SZ108	17139	23754	24401	44710	23740	63652	5445	619	1083	40406
320	16	13655540	13656472	387_SZ108	409	380	2283	6553	2569	2889	5955	31976	668	24387
321	16	29928104	29929023	388_SZ108	0	0	0	0	0	0	0	0	0	0
322	16	58647080	58647959	389_SZ108	0	0	0	0	0	0	0	0	0	0
323	5	66855665	66856583	39_Epilepsy	37619	138959	90383	125924	84966	135262	24829	61603	87573	55732
324	16	68154974	68155888	390_SZ108	248	959	9190	19654	11745	15681	3725	24160	11552	308
325	17	2305135	2306042	391_SZ108	0	0	0	0	0	0	0	0	0	0
326	17	18054620	18055537	392_SZ108	479	23862	24634	21388	17078	31245	419	39309	39962	540
327	18	55084316	55085231	393_SZ108	13939	25761	10763	16188	12632	17963	6148	25957	55853	36521
328	18	55085098	55086023	394_SZ108	33194	59098	24923	41699	26630	58521	16040	67382	89706	64812
329	18	55527265	55528179	395_SZ108	34053	15276	8674	12238	10980	16772	38789	58117	74731	2135
330	18	55532428	55533347	396_SZ108	1964	439	10465	13590	10780	15539	17579	272	17562	109242
331	18	55865502	55866391	397_SZ108	13522	21439	5744	11548	9055	7006	3781	16869	333	163
332	19	19362168	19363057	398_SZ108	26	12645	9779	30111	3316	16617	93	165	83	124
333	19	19366747	19367661	399_SZ108	15059	78043	72594	115776	67504	153832	28407	63116	64781	27614
334	12	2231465	2232384	4_CACNA1C	15840	45321	14817	28434	17707	15355	4649	15218	13097	26637
335	6	79854400	79855269	40_Epilepsy	34051	31822	23593	40446	22715	28152	28663	48808	99565	98102
336	19	30496066	30496981	400_SZ108	0	0	0	0	0	0	0	0	0	0
337	19	49587302	49588212	401_SZ108	4	6	1010	2	483	1052	2	5	0	1
338	20	38824087	38824987	402_SZ108	0	0	0	0	0	0	0	0	0	0
339	20	49514036	49514953	403_SZ108	11144	77019	60716	79305	55084	132516	10867	22392	34159	1321
340	22	41191088	41191992	404_SZ108	4	10782	1303	2371	1988	1002	29	76	45	19
341	22	42207373	42208252	405_SZ108	0	2	14	337	0	348	0	0	0	2
342	X	6111034	6111949	406_SZ108	417	11967	2596	6071	2196	3459	1770	12361	19309	29426
343	X	21361587	21362490	407_SZ108	15318	49553	17195	25370	17584	26912	7792	32233	20932	41746
344	X	69156818	69157732	408_SZ108	0	2	4	4	8	4	0	0	0	1
345	9	85314768	85315672	41_Epilepsy	30374	136213	74668	108529	70837	132392	28135	28186	47573	40134
346	11	102724045	102724959	42_Epilepsy	18212	50633	11616	15211	14314	11002	9933	10626	8918	24470
347	5	114932434	114933335	43_Epilepsy	34	2877	2881	3686	2645	1650	31	36	113	48
348	2	144602114	144602995	44_Epilepsy	2465	70287	22460	29068	21558	20793	7336	37476	31904	39214
349	1	145789010	145789935	45_Epilepsy	4928	35203	11478	16603	10941	17174	249	21404	656	23332
350	4	149803806	149804720	46_Epilepsy	12904	35031	20685	35198	18848	20079	36605	54489	89735	50131
351	2	165961460	165962359	47_SCN1A	0	0	0	0	0	0	0	0	2	12
352	2	165969665	165970554	48_SCN1A	26	62	910	1216	1681	1476	3270	14	8994	40
353	2	165972108	165973025	49_SCN1A	9275	117542	67116	92211	54791	144478	16093	2826	27868	2092
354	12	2235350	2236252	5_CACNA1C	84552	115719	119706	142282	99854	169854	94855	119701	175148	130573
355	2	165974551	165975432	50_SCN1A	0	0	6	6	12	0	0	2	2	4
356	2	165977272	165978174	51_SCN1A	0	0	0	0	0	0	0	0	0	0
357	2	165980880	165981764	52_SCN1A	14505	12277	2949	3032	4404	2291	3443	14224	33381	38541
358	2	165982655	165983572	53_SCN1A	438	169	3398	10310	5026	4276	5751	9214	5610	42820
359	2	165988146	165989036	54_SCN1A	21512	105901	75874	107816	66251	131779	36774	56293	94928	101384
360	2	165996386	165997255	55_SCN1A	2718	22	2126	1371	3291	4342	22	39	30	32
361	2	166000177	166001091	56_SCN1A	14793	35369	7797	11381	12698	7225	4338	41825	48889	590
362	2	166001418	166002339	57_SCN1A	22	7901	7164	12920	9928	3771	167	4796	627	67
363	2	166004510	166005424	58_SCN1A	27142	42339	16129	25281	18522	18251	13741	41806	97604	36149
364	2	166010959	166011862	59_SCN1A	895	22308	11839	24056	12215	11571	7141	16933	40082	27110
365	12	2236981	2237909	6_CACNA1C	64470	41207	32593	67022	28690	44690	78476	143286	133549	135856
366	2	166015235	166016124	60_SCN1A	29831	27019	14028	18736	12997	21954	28473	9612	5734	79255
367	2	166016324	166017213	61_SCN1A	12225	40663	7963	11125	9565	8609	7832	27455	35950	66096
368	2	166019858	166020786	62_SCN1A	2444	46137	11181	20960	15278	14823	1342	22372	14326	294
369	2	166024929	166025828	63_SCN1A	100572	105677	81424	110003	78583	93919	89062	101827	128378	106730
370	2	166026339	166027209	64_SCN1A	39	7762	3469	8468	3457	2049	107	3186	99	106
371	2	166029147	166030062	65_SCN1A	7918	63252	40866	56405	42272	71603	14905	34289	44140	83877
372	2	166030013	166030928	66_SCN1A	15139	47165	16988	21936	15786	19113	6489	20714	25664	63458
373	2	166031554	166032444	67_SCN1A	7351	10788	2491	4070	4244	4525	627	2512	9545	69
374	2	166032276	166033176	68_SCN1A	6800	10255	4976	7052	6905	5677	263	9264	2482	95
375	2	166033277	166034165	69_SCN1A	4832	6915	3304	2593	1766	2928	978	76	4754	61051
376	12	2239587	2240506	7_CACNA1C	81999	64336	43462	59780	40665	83574	107054	175643	208446	143173
377	2	166035747	166036664	70_SCN1A	1	0	0	0	0	0	2	0	0	0
378	2	166036864	166037781	71_SCN1A	85202	53503	26839	32919	27480	29316	63297	26463	52683	105500
379	2	166037079	166037968	72_SCN1A	86084	60775	34363	41032	34486	36519	70546	32928	55493	96136
380	2	166038489	166039387	73_SCN1A	23932	64503	43677	53166	42058	57878	24507	59098	47162	85581
381	2	166037914	166038821	74_SCN1A	23963	67494	53790	61191	49372	70656	35610	56563	47926	51126
382	2	166039448	166040364	75_SCN1A	50	1279	6545	16092	9731	5613	132	9793	66	29
383	2	166040571	166041470	76_SCN1A	8462	182	2744	7586	2107	2103	94	156	6899	82
384	2	166041211	166042110	77_SCN1A	8360	313	4275	12030	3640	3317	123	186	7648	122
385	2	166042526	166043425	78_SCN1A	7953	31099	7819	12342	10199	8255	6616	10337	67734	32546
386	2	166043860	166044759	79_SCN1A	166	14694	13067	29940	14316	15523	242	13092	8610	148
387	12	2246175	2247090	8_CACNA1C	95501	142442	161618	197169	135120	259106	113549	162531	198870	123004
388	2	166045026	166045944	80_SCN1A	6003	9270	17012	28613	16855	15901	15441	9156	27853	95572
389	2	166046791	166047706	81_SCN1A	33886	72854	36344	47621	36373	50233	22829	62362	89300	94420
390	2	166047085	166047969	82_SCN1A	34594	67315	35601	46088	36068	47659	23451	58457	82577	86658
391	2	166048436	166049307	83_SCN1A	11690	418	5741	6278	7946	4767	5132	2949	29744	42941
392	2	166050208	166051077	84_SCN1A	412	2134	2097	2580	2307	850	4010	6177	6451	19743
393	2	166051026	166051925	85_SCN1A	1453	10135	1076	1589	2834	620	2947	9559	7929	2724
394	2	166052439	166053360	86_SCN1A	15576	49410	20785	32428	24280	25712	17213	10069	34762	47364
395	2	166053744	166054661	87_SCN1A	31100	27316	13680	21926	13637	19228	22938	16370	42801	118768
396	2	166054817	166055718	88_SCN1A	2733	2941	2977	3975	1899	1632	2710	9691	8930	39821
397	2	166056813	166057729	89_SCN1A	2735	593	6429	10590	6728	5448	720	9294	7984	210
398	12	2251835	2252754	9_CACNA1C	117632	115668	87962	114920	79944	117927	113610	162167	164249	120404
399	2	166058686	166059605	90_SCN1A	11669	17863	7454	9277	6592	7893	2133	278	7454	32853
400	2	166060150	166061064	91_SCN1A	21372	103850	47931	61219	40701	93117	34270	33301	24124	69843
401	2	166063934	166064823	92_SCN1A	2735	13719	3911	2824	6952	2984	3622	5744	23076	5266
402	2	166068317	166069206	93_SCN1A	4011	35701	10082	19423	9225	11486	11089	652	17669	25587
403	2	166069486	166070365	94_SCN1A	0	4	0	1	360	2	0	0	0	0
404	2	166084702	166085619	95_SCN1A	169328	94129	64263	94507	58701	95392	173594	238601	259478	226288
405	2	166086676	166087594	96_SCN1A	80169	120664	87549	116696	70452	128049	87991	150626	225115	111662
406	2	166088489	166089389	97_SCN1A	220	165	64	2	74	267	100	2043	865	4681
407	2	166093542	166094413	98_SCN1A	273	43802	21240	33175	20399	36929	7253	701	17630	289
408	2	166098335	166099204	99_SCN1A	79263	61173	27818	37341	24487	61000	62243	2004	64494	106689
