## Supplementary Table 4 for "Parallel functional testing identifies enhancers active in early postnatal mouse brain"

chr	Start_mm10	End_mm10	miniMPRA_ID	Maxi	S1	S2	S3	S4	miniMPRA_mean_counts	miniMPRA_SD_counts	Maxi_prop	S1_prop	S2_prop	S3_prop	S4_prop	miniMPRA_mean_counts_prop	miniMPRA_SD_counts_prop	miniMPRA_mean_prop	miniMPRA_SD_prop	S1_act	S2_act	S3_act	S4_act	miniMPRA_mean_act	miniMPRA_SD_act	ID
chr16	87916245	87917233	Grik1	43009	37713	57265	51817	6989	38446	22531.5966293263	0.0348331031913472	0.0476631002120663	0.0490365826298871	0.0562990680199825	0.0280231080393045	0.0491503956468144	0.0568821910648098	0.0452554647253101	0.0120969534998034	1.36832770684371	1.40775808461613	1.6162518656669	0.804496455149757	1.29920852806912	0.347283256198903	251
chr17	5138654	5139618	Arid1b_1	15716	41160	59777	52291	7034	40065.5	23311.5422412732	0.0127289440329785	0.0520194322487368	0.0511875953698423	0.0568140581439061	0.0282035143142357	0.0512207539517541	0.0588511170633867	0.0470561500191802	0.0128106941676304	4.08670445199253	4.02135442164128	4.46337559476346	2.21569945167213	3.69678348001735	1.00642238149843	252
chr17	5362612	5363581	NEG1	107157	48217	69500	53468	13001	46046.5	23817.7907245823	0.0867855306156332	0.0609380963574644	0.0595133504934827	0.0580928416372775	0.0521253863701055	0.0588668255922877	0.0601291110481714	0.0576674187145825	0.00387297919550248	0.702168851480033	0.685751991965839	0.66938395404375	0.600623007088187	0.664481951144452	0.0446270152181891	253
chrX	93299873	93300897	Arx_hs145	68033	26346	60140	40253	1803	32135.5	24520.2276566376	0.0550996359572219	0.033297441302628	0.0514984304114839	0.0437350473595348	0.00723228711057301	0.0410830933415832	0.0619023710251481	0.0339408015460549	0.0193041984913834	0.60431327220527	0.934641935773698	0.793744760736526	0.131258346537679	0.615989578813293	0.350350744719451	254
chr4	24669196	24670268	Klhl32_hs676	137586	164426	223104	177852	60976	156589.5	68506.9941222549	0.111429485440314	0.207803483549065	0.191043669326319	0.193233203607973	0.244458520588365	0.200184280425846	0.172944329285918	0.20913471926793	0.024696068624638	1.86488776043369	1.71448040499702	1.73412991044886	2.19384052275201	1.87683464965789	0.221629567138819	255
chr17	5382500	5383680	NEG2	205353	26618	54128	35158	8785	31172.25	18839.5224351185	0.166312882417017	0.0336411959629048	0.0463503855895847	0.0381994467658838	0.0352233229232231	0.0398516807838598	0.0475617708222956	0.0383535878103991	0.00565619805673416	0.202276549320768	0.278693898608314	0.229684232578577	0.21178950428448	0.230611046198035	0.0340093802388179	256
chr19	45475741	45476707	Btrc_hs897	62357	38584	67288	53114	12556	42885.5	23370.1069103246	0.0505027353826094	0.0487638734072911	0.0576192262176941	0.0577082287599168	0.050341368762453	0.0548258236769346	0.0589989600638818	0.0536081742868388	0.00472716453489718	0.965568954589398	1.14091297790447	1.14267530902472	0.996804794454522	1.06149050899328	0.093602148459566	257
chrX	93301423	93302447	Arx_hs122	4913	27237	31984	32292	2630	23535.75	14127.9212524938	0.0039797691021223	0.0344234905758143	0.0273885917545653	0.0350856035271391	0.0105477535409743	0.030089228671682	0.0356676157410996	0.0268613598496233	0.0114198034055224	8.64962003887543	6.88195497069409	8.81598972875812	2.65034309034397	6.7494769571679	2.86946380869999	258
chr2	66409273	66410294	Scn1a	11613	20645	43960	23187	2328	22530	17042.5993518203	0.00940599071063256	0.0260924952796924	0.0376435792440971	0.0251932299441768	0.0093370269847697	0.0288034843893769	0.0430255460882184	0.024566582863184	0.0116285324649778	2.77402945446219	4.00208552210717	2.67842385977463	0.992668106105516	2.61180173561238	1.23629002225496	259
chr19	25607575	25608526	Dmrt3	54757	11138	25334	12755	1274	12625.25	9875.76074284913	0.04434761833415	0.0140775116206768	0.0216942307988717	0.0138591013096394	0.00511151112304911	0.01614131617644	0.0249332911301024	0.0136855887130593	0.00677831996797753	0.317435572629983	0.489185927312044	0.312510611172263	0.115260104489376	0.308598053900916	0.152845185888097	260
chr17	4865339	4866305	Arid1b_2	167456	61393	99449	75884	20037	64190.75	33352.9475596486	0.135620715208403	0.0775899765185236	0.0851585258712372	0.0824473112952328	0.0803329097126729	0.0820623172097016	0.0842000435664082	0.0813821808494166	0.00320817020517309	0.572110067398582	0.627916802682962	0.607925648884383	0.592335098581572	0.600071904386875	0.0236554585355432	261
chr5	75012590	75013542	Chic2_hs687	709	9355	15251	5217	829	7663	6140.76759588463	0.000575017513737654	0.011824149270406	0.0130602095182314	0.00566923727137807	0.00332749351539667	0.00979760793396586	0.0155045245611008	0.00847027239385303	0.00471204079137898	20.5631115364612	22.7127160585755	9.85924278119396	5.78676898685699	14.7304598407719	8.19460395345246	262
chr17	5350052	5352992	NEG3	29206	11221	20354	12420	3644	11909.75	6840.14407133846	0.0236542767939939	0.0141824073442172	0.0174298822937057	0.0134951314963179	0.0146129082694227	0.0152266256131894	0.0172700585986303	0.0149300823509159	0.00172894004356198	0.599570532962491	0.736859657367812	0.570515497634851	0.617770240734358	0.631178982174878	0.0730920695068971	263
chr17	5387287	5388261	NEG4	219806	62277	105030	70758	25046	65777.75	32847.4896491345	0.178018133298778	0.0787071791644234	0.0899375075996171	0.0768780299128863	0.100414132626675	0.0840911277252553	0.0829240453353096	0.0864842123259005	0.0109350950793036	0.442130122959578	0.505215429085922	0.431855050315899	0.564066877716015	0.485816870019353	0.0614268607173325	264
chr17	5138597	5139550	Arid1b_3	15773	40095	58725	50801	6837	39114.5	22832.3190455985	0.0127751074108419	0.0506734810972851	0.050286773155498	0.0551952073324163	0.0274137357328704	0.0500050017146453	0.0576413467991118	0.0458922993295175	0.012518952421687	3.9665796511644	3.9363092253002	4.32052784820999	2.14587125190079	3.59232199414385	0.979948897420816	265
chr12	39301193	39302140	Etv1_hs550	91300	164836	176532	173138	75667	147543.25	48168.7082753593	0.0739432028475515	0.208321643147276	0.151164304149091	0.188111550772159	0.303355155810886	0.188619613049458	0.121601544408291	0.212738163469853	0.0648813151256707	2.81731971465683	2.04432994957963	2.54400057784876	4.10254281838876	2.8770482651185	0.877447995584345	266
