## Supplementary Table 6 for "Parallel functional testing identifies enhancers active in early postnatal mouse brain"

	Fastq_file	Biological.rep	Material	Injected	Brain.hemisphere	PCR_cycles	Read	amp_counts_col
1	STARR-High35-L4-cDNA_S81_L006_R1_001_fastq.gz	4	cDNA	TRUE	Left	35	Left	High35-L4-cDNA
2	STARR-High35-L4-cDNA_S81_L006_R2_001_fastq.gz	4	cDNA	TRUE	Left	35	Right	High35-L4-cDNA
3	STARR-L1-gDNA_S70_L006_R1_001_fastq.gz	1	gDNA	TRUE	Left	30	Left	L1-gDNA_S70
4	STARR-L1-gDNA_S70_L006_R2_001_fastq.gz	1	gDNA	TRUE	Left	30	Right	L1-gDNA_S70
5	STARR-L2-gDNA_S71_L006_R1_001_fastq.gz	2	gDNA	TRUE	Left	30	Left	L2-gDNA_S71
6	STARR-L2-gDNA_S71_L006_R2_001_fastq.gz	2	gDNA	TRUE	Left	30	Right	L2-gDNA_S71
7	STARR-L3-gDNA_S72_L006_R1_001_fastq.gz	3	gDNA	TRUE	Left	30	Left	L3-gDNA_S72
8	STARR-L3-gDNA_S72_L006_R2_001_fastq.gz	3	gDNA	TRUE	Left	30	Right	L3-gDNA_S72
9	STARR-L4-gDNA_S73_L006_R1_001_fastq.gz	4	gDNA	TRUE	Left	30	Left	L4-gDNA_S73
10	STARR-L4-gDNA_S73_L006_R2_001_fastq.gz	4	gDNA	TRUE	Left	30	Right	L4-gDNA_S73
11	STARR-Maxiprep_S80_L006_R1_001_fastq.gz	NA	Maxiprep	NA	NA	30	Left	Maxiprep_S80
12	STARR-Maxiprep_S80_L006_R2_001_fastq.gz	NA	Maxiprep	NA	NA	30	Right	Maxiprep_S80
13	STARR-NewL4-cDNA_S78_L006_R1_001_fastq.gz	4	cDNA	TRUE	Left	30	Left	NewL4-cDNA_S78
14	STARR-NewL4-cDNA_S78_L006_R2_001_fastq.gz	4	cDNA	TRUE	Left	30	Right	NewL4-cDNA_S78
15	STARR-OldL1-cDNA_S75_L006_R1_001_fastq.gz	1	cDNA	TRUE	Left	30	Left	OldL1-cDNA_S75
16	STARR-OldL1-cDNA_S75_L006_R2_001_fastq.gz	1	cDNA	TRUE	Left	30	Right	OldL1-cDNA_S75
17	STARR-OldL2-cDNA_S76_L006_R1_001_fastq.gz	2	cDNA	TRUE	Left	30	Left	OldL2-cDNA_S76
18	STARR-OldL2-cDNA_S76_L006_R2_001_fastq.gz	2	cDNA	TRUE	Left	30	Right	OldL2-cDNA_S76
19	STARR-OldL3-cDNA_S77_L006_R1_001_fastq.gz	3	cDNA	TRUE	Left	30	Left	OldL3-cDNA_S77
20	STARR-OldL3-cDNA_S77_L006_R2_001_fastq.gz	3	cDNA	TRUE	Left	30	Right	OldL3-cDNA_S77
